# Molecular and phenotypic blueprint of the hematopoietic compartment reveals proliferation stress as a driver of age-associated human stem cell dysfunctions

**DOI:** 10.1101/2023.09.15.557553

**Authors:** Emanuele Lettera, Serena Scala, Luca Basso-Ricci, Teresa Tavella, Lucrezia della Volpe, Elena Lo Furno, Kerstin B. Kaufmann, Laura Garcia-Prat, Pamela Quaranta, Raisa Jofra Hernandez, Alex Murison, Kety Giannetti, Alicia G. Aguilar-Navarro, Stefano Beretta, Anastasia Conti, Giacomo Farina, Eugenia Flores-Figueroa, Pietro Conte, Marco Ometti, Ivan Merelli, Stephanie Z. Xie, Alessandro Aiuti, Raffaella Di Micco

## Abstract

Hematopoietic stem/progenitor cell (HSPC) aging studies have been associated with myeloid skewing, reduced clonal output, and impaired regenerative capacity, but quantitative immunophenotypic and functional analysis across human aging is lacking. Here, we provide a comprehensive phenotypic, transcriptional, and functional dissection of human hematopoiesis across the lifespan. Although primitive HSPC numbers were stable during aging, overall cellularity was reduced, especially for erythroid and lymphoid lineages. Notably, HSPC from aged individuals had superior repopulating frequency than younger counterparts in xenografts; yet aged HSPC displayed epigenetic dysregulation of cell cycle, inflammatory signatures, and a reduced capacity to counteract activation-induced proliferative stress with concomitant accumulation of DNA damage and senescence-like features upon xenotransplantation. This phenotype was recapitulated by enforcing proliferative stress *in vivo* on cord blood (CB) HSPC. Overall, our work sheds light on dysregulated responses to activation-induced proliferation underlying HSPC aging and establishes CB xenotransplantation-based models as suitable for studying age-associated hematopoietic defects.
