## Supplementary Table S1 for "Molecular and phenotypic blueprint of the hematopoietic compartment reveals proliferation stress as a driver of age-associated human stem cell dysfunctions"

### Sheet: BM
Supplemental Table S1: Sample information for Immunophenotypic Analysis for the Italian cohort
N.A. = information not available
Pediatric Group
ID sample	Tissue Type	Age (y)
HD PED 1	BM	10
HD PED 2	BM	15
HD PED 3	BM	17
HD PED 4	BM	6
HD PED 5	BM	11
HD PED 6	BM	3
HD PED 7	BM	12
HD PED 8	BM	5
Young-Adult Group
ID sample	Tissue Type	Age (y)
HD AD 1	BM	28
HD AD 2	BM	26
HD AD 3	BM	18
HD AD 4	BM	N.A.
HD AD 5	BM	19
HD AD 6	BM	24
HD AD 7	BM	N.A.
HD AD 8	BM	30
HD AD 9	BM	29
HD AD 10	BM	35
Middle Aged
ID sample	Tissue Type	Age (y)
HD MA 1	BM	41
HD MA 2	BM	56
HD MA 3	BM	63
HD MA 4	BM	62
HD MA 5	BM	57
HD MA 6	BM	61
HD MA 7	BM	64
HD MA 8	BM	50
OLD
ID sample	Tissue Type	Age (y)
HD OLD 1	BM	75
HD OLD 2	BM	73
HD OLD 3	BM	84
HD OLD 4	BM	78
HD OLD 5	BM	74
HD OLD 6	BM	87
HD OLD 7	BM	80
HD OLD 8	BM	72
HD OLD 9	BM	76
HD OLD 10	BM	82
HD OLD 11	BM	73
HD OLD 12	BM	76
HD OLD 13	BM	69
HD OLD 14	BM	77
HD OLD 15	BM	80
HD OLD 16	BM	68
HD OLD 17	BM	74
HD OLD 18	BM	65
HD OLD 19	BM	74

### Sheet: PB
Supplemental Table S1: Sample information for Immunophenotypic Analysis for the Italian cohort
N.A. = information not available
Pediatric Group
ID sample	Tissue Type	Age (y)
HD PED 1	PB	<1
HD PED 2	PB	<1
HD PED 3	PB	<1
HD PED 4	PB	<1
HD PED 5	PB	1
HD PED 6	PB	1
HD PED 7	PB	7
HD PED 8	PB	7
HD PED 9	PB	7
HD PED 10	PB	10
HD PED 11	PB	12
HD PED 12	PB	18
Young-Adult Group
ID sample	Tissue Type	Age (y)
HD AD 1	PB	30
HD AD 2	PB	37
HD AD 3	PB	30
HD AD 4	PB	32
HD AD 5	PB	26
HD AD 6	PB	N.A
HD AD 7	PB	N.A
HD AD 8	PB	N.A
HD AD 9	PB	31
HD AD 10	PB	28
HD AD 11	PB	28
HD AD 12	PB	28
HD AD 13	PB	37
HD AD 14	PB	25
HD AD 15	PB	28
HD AD 16	PB	26
HD AD 17	PB	32
Middle Aged
ID sample	Tissue Type	Age (y)
HD MA 1	PB	56
HD MA 2	PB	63
HD MA 3	PB	60
HD MA 4	PB	62
HD MA 5	PB	57
HD MA 6	PB	61
HD MA 7	PB	64
HD MA 8	PB	50
OLD
ID sample	Tissue Type	Age (y)
HD OLD 1	PB	74
HD OLD 2	PB	87
HD OLD 3	PB	80
HD OLD 4	PB	72
HD OLD 5	PB	76
HD OLD 6	PB	86
HD OLD 7	PB	89
HD OLD 8	PB	76
HD OLD 9	PB	89
HD OLD 10	PB	77
HD OLD 11	PB	82
HD OLD 12	PB	73
HD OLD 13	PB	76
HD OLD 14	PB	69
HD OLD 15	PB	77
HD OLD 16	PB	80
HD OLD 17	PB	68
HD OLD 18	PB	74
HD OLD 19	PB	65
