## Supplementary Table S2 for "Molecular and phenotypic blueprint of the hematopoietic compartment reveals proliferation stress as a driver of age-associated human stem cell dysfunctions"

### Sheet: Sample MetaData
Xenotransplantation sample metadata
Sample information and immunophentypic information on the CD34-enriched cells transplanted.
Each transplantation experiment coupled CB to indicated BM age groups (21-32y; 52-57; 77-83y)
Expt #	Tissue type	Gender	Age	Tissue Source	% of live					% of CD34+
					CD34+	CD34+CD19+	CD34+CD19-	CD34+CD19-CD38-CD45RA-	CD34+CD19-CD45RA+	CD34+CD19-CD38-CD45RA-	CD34+CD19-CD45RA+	# CD34+/60K	# CD34+/10K	# CD34+/1K
EXPT1	CB			Toronto	55.4	1.11	53.5	4.67	17.9	8.44	32.3	33240	5540	554
	BM	M	32	Toronto	57.1	7.14	49.1	7.14	21.4	12.5	37.5	34260	5710	571
	BM	F	52	Mexico	84.3	8.46	74.7	4.04	51.2	4.79	60.7	50580	8430	843
	BM	F	78	Mexico	72.4	16.9	54.7	6.97	20.6	9.62	28.5	43440	7240	724
EXPT2	CB			Toronto	55	1.2	53.6	10.4	10.5	19	19.1	33000	5500	550
	BM	F	21	Lonza	81.1	32.6	47.6	1.44	19.5	1.77	24	48660	8110	811
	BM	M	57	Mexico	75.9	8.33	66.8	27.6	6.29	36.4	8.29	45540	7590	759
	BM	F	79	Mexico	86.4	2.39	83.5	17.3	25.1	20	29	51840	8640	864
EXPT3	CB			Toronto	89.4	0.477	88.7	14.7	20.3	16.5	22.7	53640	8940	894
	BM	M	Samp	Lonza	35.2	3.99	30.9	3.55	11.6	10.1	33.1	21120	3520	352
	BM	F	55	Mexico	90.5	7.36	80.7	45.2	5.83	50	6.44	54300	9050	905
	BM	F	83	Mexico	75.2	4.07	69.9	14.1	10.2	18.8	13.5	45120	7520	752
EXPT4	CB			Toronto	84.3	1.51	82.7	64.8	11.7	76.9	13.8	50580	8430	843
	BM	F	32	Toronto	63	2.63	59.8	37.4	8.08	59.3	12.8	37800	6300	630
	BM	F	30	Toronto	53.3	2.4	49.1	12.6	22.2	23.6	41.6	31980	5330	533
	BM	F	78	Mexico	80.1	35	46	13.9	15.6	17.3	19.5	48060	8010	801
	BM	F	77	Mexico	69.3	4.12	64.7	23.1	16.9	33.3	24.4	41580	6930	693

### Sheet: Xenografts
Limiting dilution xenotransplantation assays to quantitatively measure 1/CD34 repopulating frequency across the human lifetime
CD34+ enriched samples were transplanted into NSG mice at indicated cell doses into indicated numbers of mice and analyzed at 4, 12 or 20 wks. Engraftment response is defined at >0.05% CD45+.
EXPT1							EXPT2							EXPT3							EXPT4
Sample	#CD34+ cells transplanted	# mice tested	#responders	Cell dose	Time point		sample type	#CD34+ cells transplanted	# tested	#responders	Cell dose	Tme point		sample type	#CD34+ cells transplanted	# tested	#responders	Cell dose	Tme point		sample type	#CD34+ cells transplanted	# tested	#responders	Cell dose	Tme point
CB	33240	3	3	60K	4 weeks		CB	33000	2	2	60K	4 weeks		CB	53640	3	3	60K	4 weeks		CB	50580	3	3	60K	4 weeks
	5540	3	3	10K				5500	3	2	10K				894	2	1	1K			32y F BM	37800	3	3	60K
	554	3	3	1K			21y F BM	48660	3	3	60K			30y M BM	21120	3	3	60K				6300	2	2	10K
52y F BM	50580	4	4	60K			57y M BM	45540	3	3	60K				3520	3	1	10K				630	3	0	1K
	8430	3	3	10K				7590	3	3	10K				352	3	0	1K			30y F BM	31980	3	2	60K
	843	4	1	1K				759	3	0	1K			55y F BM	54300	3	3	60K				5330	2	0	10K
CB	33240	3	3	60K	12 weeks		79y F BM	51840	3	3	60K				9050	3	2	10K				533	2	0	1K
	5540	3	3	10K				8640	3	3	10K				905	3	0	1K			78y F BM	48060	3	3	60K
	554	3	1	1K				864	3	2	1K			83y M BM	75200	3	3	100K				8010	2	0	10K
32y M BM	34260	3	3	60K			CB	33000	3	3	60K				45120	3	3	60K				801	3	0	1K
	5710	3	2	10K				5500	3	3	10K				7520	3	2	10K			77y F BM	41580	3	3	60K
	571	3	0	1K				550	3	0	1K				752	3	0	1K				6930	3	3	10K
52y F BM	50580	4	4	60K			21y F BM	48660	3	3	60K	12 weeks		CB	53640	3	3	60K	12 weeks			693	3	0	1K
	8430	4	4	10K				8110	3	2	10K			30y M BM	21120	4	3	60K			CB	50580	3	3	CB	12 weeks
	843	4	1	1K				811	3	0	1K				3520	3	2	10K			77y F BM	41580	3	3	60K
78y F BM	43440	3	3	60K			57y M BM	45540	3	3	60K				352	3	0	1K				693	3	3	1K
	7240	3	3	10K				7590	3	3	10K			55y F BM	54300	3	3	60K			CB	50580	3	3	60K	20 weeks
	724	3	1	1K				759	3	3	1K				9050	3	3	10K			32y F BM	37800	2	2	60K
CB	33240	2	2	60K	20 weeks		79y F BM	51840	3	3	60K				905	3	1	1K				6300	3	1	10K
	5540	3	3	10K				8640	3	3	10K			83y M BM	45120	3	3	60K				630	3	0	1K
	554	3	2	1K				864	3	2	1K				7520	3	3	10K			30y F BM	31980	3	1	60K
52y F BM	50580	3	3	60K			CB	33000	3	3	60K	20 weeks			752	3	1	1K				5330	3	2	10K
	8430	2	0	10K			21y F BM	48660	3	1	60K			CB	53640	3	3	CB	20 weeks			533	1	0	1K
	843	3	0	1K			79y F BM	51840	3	3	60K			55y F BM	54300	2	2	60K			78y F BM	48060	3	3	60K
								8640	3	2	10K				9050	3	2	10K				8010	2	0	10K
								864	3	0	1K			83y M BM	45120	3	3	60K				801	3	1	1K
															7520	3	3	10K			77y F BM	41580	3	2	60K
															752	3	1	1K				6930	3	1	10K
																						693	3	0	1K

### Sheet: Sheet2
Confidence intervals for 1/(stem cell frequency)
Group	4 weeks			12 weeks			20 weeks
	Lower	Estimate	Upper	Lower	Estimate	Upper	Lower	Estimate	Upper
CB	4328	1647	626	4409	1694	651	2158	504	118
Young BM	23582	11944	6050	19743	10052	5118	82481	36280	15958
Mid-age BM	9207	4487	2187	2832	1208	515	37792	14537	5592
Old BM	10792	5574	2879	2419	1097	497	22988	12247	6525
	Pairwise tests for differences in stem cell frequencies
	4 weeks			12 weeks			20 weeks
	Group 1	Group 2	P value	Group 1	Group 2	P value	Group 1	Group 2	P value
	Mid-age BM	Old BM	0.666	Young BM	Mid-age BM	8.95e-05	Young BM	Mid-age BM	0.151
	Mid-age BM	Bmyoung	0.0579	Young BM	Old BM	2.73e-05	Young BM	Old BM	0.0197
	Mid-age BM	CB	0.0722	Young BM	CB	0.00437	Young BM	CB	7.03e-07
	Old BM	Bmyoung	0.112	Mid-age BM	Old BM	0.87	Mid-age BM	Old BM	0.771
	Old BM	CB	0.0226	Mid-age BM	CB	0.621	Mid-age BM	CB	0.000438
	Young BM	CB	0.000355	Old BM	CB	0.514	Old BM	CB	0.000224
