## Supplementary Table S3 for "Molecular and phenotypic blueprint of the hematopoietic compartment reveals proliferation stress as a driver of age-associated human stem cell dysfunctions"

### Sheet: bulk AtacSeq sample list
Supplemental Table S3: Sample information for bulk ATAC-seq NMF analysis
Population	BM source	Age	Gender	Group
CD49f+ HSC	Lonza	21	F	Young
CD49f- MPP
GMP
CMP
MEP
MLP
CD49f+ HSC	Lonza	28	F
CD49f- MPP
GMP
CMP
MEP
MLP
CD49f+ HSC	Mexico	27	M
CD49f- MPP
GMP
CMP
CD49f- MPP	Mexico	52	F	Old
GMP
CMP
MLP
MEP
CD49f+ HSC	Mexico	58	F
GMP
CD49f+ HSC	Mexico	61	F
CD49f- MPP
GMP
CMP
CD49f+ HSC	Mexico	79	F
CD49f- MPP
GMP
MEP
